# Developmental timing of *Drosophila pachea* pupae is robust to temperature changes

**DOI:** 10.1101/2021.08.25.457619

**Authors:** Bénédicte M. Lefèvre, Stecy Mienanzambi, Michael Lang

## Abstract

Rearing temperature is correlated with the timing and speed of development in a wide range of poikiloterm animals that do not regulate their body temperature. However, exceptions exist, especially in species that live in environments with high temperature extremes or oscillations. *Drosophila pachea* is endemic to the Sonoran desert in Mexico, in which temperatures and temperature variations are extreme. We wondered if the developmental timing in *D. pachea* may be sensitive to differing rearing temperatures or if it remains constant. We determined the overall timing of the *Drosophila pachea* life-cycle at different temperatures. The duration of pupal development was similar at 25°C, 29°C and 32°C, although the relative progress differed at particular stages. Thus, *D. pachea* may have evolved mechanisms to buffer temperature effects on developmental speed, potentially to ensure proper development and individual’s fitness in desert climate conditions.
