## Supplementary material for "Developmental timing of *Drosophila pachea* pupae is robust to temperature changes": Dataset S1

Movie	Stock	EmbryoID	Larva hatched	Duration [decimal hour]	Period
2017-03-03-193803	1698.01	1	yes	32.44	up to hatching
2017-03-03-193803	1698.01	1	yes	27.31	up to trachea filling
2017-03-03-193803	1698.01	2	no	NA	NA
2017-03-03-193803	1698.01	3	yes	31.95	up to hatching
2017-03-03-193803	1698.01	3	yes	26.56	up to trachea filling
2017-03-03-193803	1698.01	4	yes	31.67	up to hatching
2017-03-03-193803	1698.01	4	yes	26.20	up to trachea filling
2017-03-03-193803	1698.01	5	yes	32.43	up to hatching
2017-03-03-193803	1698.01	5	yes	25.85	up to trachea filling
2017-03-03-193803	1698.01	6	yes	35.35	up to hatching
2017-03-03-193803	1698.01	6	yes	28.76	up to trachea filling
2017-03-03-193803	1698.01	7	yes	32.43	up to hatching
2017-03-03-193803	1698.01	7	yes	27.09	up to trachea filling
2017-03-03-193803	1698.01	8	no	NA	NA
2017-03-03-193803	1698.01	9	yes	31.88	up to hatching
2017-03-03-193803	1698.01	9	yes	27.02	up to trachea filling
2017-03-03-193803	1698.01	10	no	NA	NA
2017-03-03-193803	1698.01	11	no	NA	NA
2017-03-03-193803	1698.01	12	yes	31.46	up to hatching
2017-03-03-193803	1698.01	12	yes	25.71	up to trachea filling
2017-03-03-193803	1698.01	13	yes	32.29	up to hatching
2017-03-03-193803	1698.01	13	yes	25.71	up to trachea filling
2017-03-03-193803	1698.01	14	no	NA	NA
2017-03-03-193803	1698.01	15	no	NA	NA
2017-03-03-193803	1698.01	16	no	NA	NA
2017-03-03-193803	1698.01	17	no	NA	NA
2017-03-03-193803	1698.01	18	yes	34.31	up to hatching
2017-03-03-193803	1698.01	18	yes	28.27	up to trachea filling
2017-03-03-193803	1698.01	19	no	NA	NA
2017-03-03-193803	1698.01	20	no	NA	NA
2017-03-03-193803	1698.01	21	no	NA	NA
2017-03-03-193803	1698.01	22	yes	34.31	up to hatching
2017-03-03-193803	1698.01	22	yes	26.40	up to trachea filling
2017-03-03-193803	1698.01	23	no	NA	NA
2017-03-03-193803	1698.01	24	yes	33.13	up to hatching
2017-03-03-193803	1698.01	24	yes	26.75	up to trachea filling
