## Supplementary material for "Developmental timing of *Drosophila pachea* pupae is robust to temperature changes": Dataset S2

date	larva_ID	age [days]	stage
17052022	1	1	L1
17052022	2	1	L1
17052022	3	1	L1
17052022	4	1	L1
17052022	5	1	L1
17052022	6	2	L1
17052022	7	2	L2
17052022	8	2	L2
17052022	9	2	L2
17052022	10	3	L2
17052022	11	3	L2
17052022	12	3	L2
17052022	13	3	L3
17052022	14	4	L3
17052022	15	4	L3
17052022	16	4	L3
17052022	17	4	L3
17052022	18	5	L3
17052022	19	5	L3
17052022	20	5	L3
17052022	21	5	L3
17052022	22	6	L3
17052022	23	6	L3
17052022	24	6	L3
17052022	25	6	L3
17052022	26	6	L3
17052022	27	7	L3
17052022	28	7	L3
17052022	29	7	L3
17052022	30	7	L3
17052022	31	7	L3
17052022	32	7	L3
17052022	33	7	L3
17052022	34	8	L3
17052022	35	8	L3
17052022	36	8	L3
17052022	37	9	L3
17052022	38	9	L3
17052022	39	9	L3
17052022	40	9	L3
17052022	41	9	L3
