## Supplementary material for "Developmental timing of *Drosophila pachea* pupae is robust to temperature changes": Dataset S3

cohort_nb	experimenter	n	specie_stock	temperature	white_pupa_collected_on_data	white_pupa_collected_on_hour
1	Bénédicte	12	1698.01	25	16/01/17	NA
2	Bénédicte	8	1698.01	25	17/01/17	NA
3	Bénédicte	8	1698.01	25	17/01/17	NA
4	Bénédicte	4	1698.01	25	23/01/17	NA
5	Bénédicte	2	1698.01	25	31/01/17	NA
6	Bénédicte	7	1698.01	25	31/01/17	NA
7	Bénédicte	2	1698.01	25	01/02/17	NA
8	Bénédicte	7	1698.01	25	01/02/17	NA
9	Bénédicte	8	1698.01	25	07/02/17	NA
10	Bénédicte	5	1698.01	25	02/04/17	NA
11	Bénédicte	13	1698.01	25	29/04/17	NA
12	Bénédicte	6	1698.01	29	29/01/20	11h40
13	Bénédicte	11	acan	25	29/01/20	12h00
14	Bénédicte	2	nan12	25	03/02/20	12h25
15	Bénédicte	10	nan00	25	31/01/20	17h50
16	Bénédicte	6	nan00	25	03/02/20	12h20
17	Bénédicte	5	acan	25	03/02/20	12h30
18	Bénédicte	1	1698.01	29	03/02/20	12h40
19	Bénédicte	7	1698.01	29	11/02/20	11h10
20	Bénédicte	4	acan	25	11/02/20	11h20
21	Bénédicte	8	nan00	25	11/02/20	11h25
22	Bénédicte	6	nan12	25	11/02/20	11h30
23	Bénédicte	13	1698.01	29	11/02/20	18h15
24	Bénédicte	8	acan	25	10/02/20	20h00
25	Bénédicte	2	nan00	25	10/02/20	20h00
26	Bénédicte	9	nan12	25	10/02/20	20h00
27	Bénédicte	6	acan	25	12/02/20	16h00
28	Bénédicte	11	nan00	25	12/02/20	16h00
29	Bénédicte	9	nan12	25	12/02/20	16h10
30	Bénédicte	15	1698.01	29	14/02/20	10h15
31	Bénédicte	2	acan	25	14/02/20	10h20
32	Bénédicte	5	nan00	25	14/02/20	18h10
33	Bénédicte	2	nan12	25	27/07/20	17h50
34	Bénédicte	2	nan00	25	28/0720	9h50
35	Bénédicte	2	nan00	25	28/0720	18h05
36	Bénédicte	4	acan	25	28/0720	18h10
37	Stecy	5	pachea	22	12/01/22	NA
38	Stecy	10	pachea	22	13/01/22	12h00
39	Stecy	15	pachea	32	18/01/22	10h40
40	Stecy	8	pachea	22	14/02/22	10h18
41	Stecy	8	pachea	32	14/02/22	10h30
42	Stecy	9	pachea	22	14/02/22	16h30
43	Stecy	9	pachea	32	14/02/22	16h40
44	Stecy	6	pachea	22	15/02/22	15h40
45	Stecy	6	pachea	32	15/02/22	15h40
46	Stecy	7	pachea	22	15/02/22	17h00
47	Stecy	7	pachea	32	15/02/22	17h05
48	Stecy	9	pachea	22	16/02/22	10h45
49	Stecy	9	pachea	32	16/02/22	10h50
50	Stecy	7	pachea	22	16/02/22	18H00
51	Stecy	7	pachea	32	16/02/22	18h10
52	Stecy	7	pachea	22	17/02/22	11h45
53	Stecy	7	pachea	32	17/02/22	12h00
54	Stecy	7	pachea	22	17/02/22	17h00
55	Stecy	7	pachea	32	17/02/22	17h05
56	Stecy	6	pachea	22	18/02/22	10h30
57	Stecy	6	pachea	32	18/02/22	10h40
58	Stecy	6	pachea	22	18/02/22	17h05
59	Stecy	6	pachea	32	18/02/22	17h15
60	Stecy	4	pachea	22	21/02/22	13h00
61	Stecy	4	pachea	32	21/02/22	13h05
62	Stecy	5	pachea	22	22/02/22	16h45
63	Stecy	5	pachea	32	22/02/22	17h00
64	Stecy	5	pachea	22	23/02/22	17h00
65	Stecy	5	pachea	32	23/02/22	17h05
66	Stecy	8	pachea	22	24/02/22	14h05
67	Stecy	8	pachea	32	24/02/22	14h15
68	Stecy	5	pachea	22	24/02/22	17h50
69	Stecy	5	pachea	32	24/02/22	18h00
70	Stecy	6	pachea	22	25/02/22	12h30
71	Stecy	6	pachea	32	25/02/22	12h35
72	Stecy	4	pachea	22	25/02/22	19h00
73	Stecy	4	pachea	32	25/02/22	19h05
74	Stecy	5	pachea	22	28/02/22	10H55
75	Stecy	5	pachea	32	28/02/22	11H00
76	Stecy	5	pachea	22	28/02/22	16h30
77	Stecy	5	pachea	32	28/02/22	16h40
78	Stecy	7	pachea	32	01/03/22	13h30
